# Sox17 and β-catenin co-occupy Wnt-responsive enhancers to govern the endodermal gene regulatory network

**DOI:** 10.1101/2020.02.19.956565

**Authors:** Shreyasi Mukherjee, Praneet Chaturvedi, Scott A. Rankin, Margaret B. Fish, Marcin Wlizla, Kitt D. Paraiso, Melissa MacDonald, Xiaoting Chen, Matthew T. Weirauch, Ira L. Blitz, Ken W. Y. Cho, Aaron M. Zorn

## Abstract

Lineage specification is governed by gene regulatory networks (GRNs) that integrate the activity of signaling effectors and transcription factors (TFs) on enhancers. Sox17 is a key transcriptional regulator of definitive endoderm development, and yet, its genomic targets remain largely uncharacterized. Here, using genomic approaches and epistasis experiments, we define the Sox17-governed endoderm GRN in *Xenopus* gastrulae. We show that Sox17 functionally interacts with the canonical Wnt pathway to specify and pattern the endoderm while repressing alternative mesectoderm fates. Sox17 and β-catenin co-occupy hundreds of key enhancers. In some cases, Sox17 and β-catenin synergistically activate transcription independent of Tcfs, whereas on other enhancers, Sox17 represses ß-catenin/Tcf-mediated transcription to spatially restrict gene expression domains. Our findings establish Sox17 as a tissue-specific modifier of Wnt responses and point to a novel paradigm where genomic specificity of Wnt/ß-catenin transcription is determined through functional interactions between lineage-specific Sox TFs and ß-catenin/Tcf transcriptional complexes. Given the ubiquitous nature of Sox TFs and Wnt signaling, this mechanism has important implications across a diverse range of developmental and disease contexts.

**Key findings:**

- Sox17 regulates germ layer segregation by promoting endoderm differentiation while simultaneously repressing mesectoderm fates.
- Functional interactions between Sox17 and canonical Wnt-signaling is a major feature of the GRN controlling endoderm specification and patterning.
- Sox17 and β-catenin co-occupy a subset of enhancers to synergistically stimulate transcription in the absence of Tcfs.
- Sox17 regulates the spatial expression domains of Wnt/β-catenin-responsive transcription in the gastrula.
