## Supplemental Table5_Cobound_Coreg_enhancers for "Sox17 and β-catenin co-occupy Wnt-responsive enhancers to govern the endodermal gene regulatory network"

### Sheet: Sheet1
Gene ID	Chr	Start	End	Mode of Regulation: Sox	Mode of Regulation: Bcat	Regional Enrichment	# Sox Sites	#Tcf Sites
acy3	Chr02	89815357	89815507	Act	Rep	AnimalCap_Avg	5	0
acy3	Chr02	89826167	89826317	Act	Rep	AnimalCap_Avg	11	2
acy3	Chr02	89846755	89846905	Act	Rep	AnimalCap_Avg	5	2
adamtsl4	Chr08	106853430	106853580	Act	Act	Not Enriched in Gastrula Dissections	12	14
afap1l1	Chr03	31667750	31667900	Act	Rep	AnimalCap_Avg	9	1
afap1l1	Chr03	31681991	31682141	Act	Rep	AnimalCap_Avg	3	14
afap1l1	Chr03	31684174	31684324	Act	Rep	AnimalCap_Avg	14	4
afap1l1	Chr03	31691320	31691470	Act	Rep	AnimalCap_Avg	8	1
aldh1a3-like	Chr03	105657324	105657474	Act	Rep	VegetalMass_Avg	6	3
aldh1a3-like	Chr03	105659797	105659947	Act	Rep	VegetalMass_Avg	14	0
aldh1l1	Chr04	122789913	122790063	Act	Rep	AnimalCap_Avg	5	1
artn	Chr04	73796562	73796712	Rep	Rep	Not Enriched in Gastrula Dissections	10	3
bmp3	Chr01	76904168	76904318	Rep	Act	VegetalMass_Avg	8	5
bmp3	Chr01	76905000	76905150	Rep	Act	VegetalMass_Avg	10	2
c5h1orf115	Chr05	6728960	6729110	Act	Rep	Ventral_MZ_Avg	24	5
c5h1orf115	Chr05	6730213	6730363	Act	Rep	Ventral_MZ_Avg	7	2
c5h1orf115	Chr05	6731806	6731956	Act	Rep	Ventral_MZ_Avg	10	2
ccdc85c	Chr08	69709030	69709180	Act	Act	Not Enriched in Gastrula Dissections	11	0
ccdc85c	Chr08	69736551	69736701	Act	Act	Not Enriched in Gastrula Dissections	13	1
ccdc85c	Chr08	69737364	69737514	Act	Act	Not Enriched in Gastrula Dissections	11	1
cd74	Chr03	7871195	7871345	Act	Act	Not Enriched in Gastrula Dissections	12	3
cd74	Chr03	7879680	7879830	Act	Act	Not Enriched in Gastrula Dissections	12	0
cdh11	Chr04	59367204	59367354	Rep	Act	Dorsal_MZ_Avg	16	1
cdh11	Chr04	59369979	59370129	Rep	Act	Dorsal_MZ_Avg	3	3
cdh11	Chr04	59403592	59403742	Rep	Act	Dorsal_MZ_Avg	1	0
cdh11	Chr04	59729575	59729725	Rep	Act	Dorsal_MZ_Avg	7	4
clcnkb	scaffold_523	2934	3084	Act	Rep	Dorsal_MZ_Avg	15	3
cnrip1	Chr05	30985273	30985423	Act	Act	VegetalMass_Avg	13	4
cpn1	Chr07	27376100	27376250	Act	Act	Not Enriched in Gastrula Dissections	10	2
dkk1	Chr07	5561027	5561177	Rep	Act	Dorsal_MZ_Avg,VegetalMass_Avg	4	5
dkk1	Chr07	5562552	5562702	Rep	Act	Dorsal_MZ_Avg,VegetalMass_Avg	17	0
dkk1	Chr07	5563337	5563487	Rep	Act	Dorsal_MZ_Avg,VegetalMass_Avg	11	0
dkk1	Chr07	5566080	5566230	Rep	Act	Dorsal_MZ_Avg,VegetalMass_Avg	2	1
dkk1	Chr07	5571984	5572134	Rep	Act	Dorsal_MZ_Avg,VegetalMass_Avg	4	4
dkk1	Chr07	5622447	5622597	Rep	Act	Dorsal_MZ_Avg,VegetalMass_Avg	6	5
dkk1	Chr07	5623994	5624144	Rep	Act	Dorsal_MZ_Avg,VegetalMass_Avg	11	4
dkk1	Chr07	5633554	5633704	Rep	Act	Dorsal_MZ_Avg,VegetalMass_Avg	9	0
dkkx	Chr10	3562969	3563119	Rep	Act	Dorsal_MZ_Avg,VegetalMass_Avg	2	0
dkkx	Chr10	3567257	3567407	Rep	Act	Dorsal_MZ_Avg,VegetalMass_Avg	2	2
dmbx1	Chr04	80953638	80953788	Rep	Act	VegetalMass_Avg	9	3
dmbx1	Chr04	80963405	80963555	Rep	Act	VegetalMass_Avg	2	0
egflam	Chr01	184672070	184672220	Act	Act	Dorsal_MZ_Avg,VegetalMass_Avg	14	7
eps8l1	Chr07	95953187	95953337	Rep	Rep	AnimalCap_Avg	13	3
esam	Chr07	64470892	64471042	Act	Rep	Lateral_MZ_Avg	4	3
fam228b	Chr05	141618024	141618174	Act	Rep	Not Enriched in Gastrula Dissections	13	0
foxq1	Chr06	51611199	51611349	Act	Act	VegetalMass_Avg	7	2
fst	Chr01	179560408	179560558	Rep	Act	Dorsal_MZ_Avg	4	2
fst	Chr01	179612113	179612263	Rep	Act	Dorsal_MZ_Avg	12	4
gdf3	Chr01	100373166	100373316	Rep	Rep	VegetalMass_Avg	14	2
gdf6	Chr06	115144305	115144455	Rep	Act	Ventral_MZ_Avg	6	3
gdf6	Chr06	115147631	115147781	Rep	Act	Ventral_MZ_Avg	19	1
gfi1	Chr04	94284992	94285142	Rep	Rep	Not Enriched in Gastrula Dissections	21	0
gfi1	Chr04	94295581	94295731	Rep	Rep	Not Enriched in Gastrula Dissections	3	0
gjb2	Chr02	155793361	155793511	Act	Act	Dorsal_MZ_Avg	14	3
gjb2	Chr02	155811209	155811359	Act	Act	Dorsal_MZ_Avg	2	2
gli1	Chr02	137109628	137109778	Rep	Act	Dorsal_MZ_Avg	2	0
gli1	Chr02	137112139	137112289	Rep	Act	Dorsal_MZ_Avg	16	1
gli1	Chr02	137116340	137116490	Rep	Act	Dorsal_MZ_Avg	6	1
gli1	Chr02	137128738	137128888	Rep	Act	Dorsal_MZ_Avg	9	2
hao1	Chr05	21498028	21498178	Act	Act	VegetalMass_Avg	6	2
hao1	Chr05	21507911	21508061	Act	Act	VegetalMass_Avg	9	5
hao1	Chr05	21511593	21511743	Act	Act	VegetalMass_Avg	11	4
hao1	Chr05	21638695	21638845	Act	Act	VegetalMass_Avg	21	6
hao1	Chr05	21640820	21640970	Rep	Act	VegetalMass_Avg	7	0
hhip	Chr01	49499002	49499152	Act	Rep	Not Enriched in Gastrula Dissections	12	2
hhip	Chr01	49504009	49504159	Act	Rep	Not Enriched in Gastrula Dissections	12	2
hmcn2	Chr08	5428916	5429066	Rep	Act	Not Enriched in Gastrula Dissections	3	5
hmcn2	Chr08	5469364	5469514	Rep	Act	Not Enriched in Gastrula Dissections	3	0
igf2	Chr04	12732522	12732672	Act	Act	VegetalMass_Avg	7	8
igf2	Chr04	12734479	12734629	Act	Act	VegetalMass_Avg	5	3
igf2	Chr04	12744261	12744411	Act	Act	VegetalMass_Avg	6	2
igf2	Chr04	12752172	12752322	Act	Act	VegetalMass_Avg	12	4
igf3	Chr07	103107774	103107924	Act	Act	Not Enriched in Gastrula Dissections	9	12
igf3	Chr07	103116558	103116708	Act	Act	Not Enriched in Gastrula Dissections	9	0
igf3	Chr07	103120901	103121051	Act	Act	Not Enriched in Gastrula Dissections	4	2
kcne1	Chr02	10349808	10349958	Act	Rep	Dorsal_MZ_Avg,VegetalMass_Avg	19	1
kcne1	Chr02	10403435	10403585	Act	Rep	Dorsal_MZ_Avg,VegetalMass_Avg	10	7
kcne1	Chr02	10406799	10406949	Act	Rep	Dorsal_MZ_Avg,VegetalMass_Avg	10	1
kng1	Chr05	98077594	98077744	Rep	Act	Dorsal_MZ_Avg	9	4
krt19	Chr10	1750401	1750551	Act	Act	VegetalMass_Avg	6	3
krt19	Chr10	1752061	1752211	Act	Act	VegetalMass_Avg	10	1
lamb1	Chr03	66431077	66431227	Rep	Act	Dorsal_MZ_Avg	6	2
lamb1	Chr03	66432217	66432367	Rep	Act	Dorsal_MZ_Avg	4	0
lamb1	Chr03	66449429	66449579	Rep	Act	Dorsal_MZ_Avg	15	0
lamb1	Chr03	66449883	66450033	Rep	Act	Dorsal_MZ_Avg	2	1
lgals9	Chr03	128986480	128986630	Act	Act	VegetalMass_Avg	21	5
lhx5	Chr01	133640937	133641087	Rep	Act	AnimalCap_Avg	1	10
lhx5	Chr01	133702227	133702377	Rep	Act	AnimalCap_Avg	5	2
lhx5	Chr01	133704849	133704999	Rep	Act	AnimalCap_Avg	14	2
lhx5	Chr01	133722006	133722156	Rep	Act	AnimalCap_Avg	8	2
lhx5	Chr01	133723055	133723205	Rep	Act	AnimalCap_Avg	7	2
LOC100485014	Chr02	94322525	94322675	Act	Act	Not Enriched in Gastrula Dissections	14	9
LOC100486640-like	Chr07	11912488	11912638	Act	Rep	Not Enriched in Gastrula Dissections	0	0
LOC100490316	Chr03	38229215	38229365	Act	Act	VegetalMass_Avg	11	1
LOC100490316	Chr03	38253954	38254104	Act	Act	VegetalMass_Avg	1	5
LOC100490316	Chr03	38280321	38280471	Act	Act	VegetalMass_Avg	2	1
LOC100492804	Chr03	130785096	130785246	Rep	Act	Dorsal_MZ_Avg	1	0
LOC100492804	Chr03	130786946	130787096	Rep	Act	Dorsal_MZ_Avg	8	0
LOC100492804	Chr03	130791681	130791831	Rep	Act	Dorsal_MZ_Avg	6	0
LOC100494953	Chr06	115722425	115722575	Act	Rep	Ventral_MZ_Avg	16	1
LOC100495259	Chr06	96885350	96885500	Rep	Act	VegetalMass_Avg	13	1
LOC100496394	Chr07	69324062	69324212	Act	Act	VegetalMass_Avg	3	0
LOC100496394	Chr07	69336151	69336301	Act	Act	VegetalMass_Avg	10	6
LOC100496394	Chr07	69338332	69338482	Act	Act	VegetalMass_Avg	17	4
LOC100496394	Chr07	69347321	69347471	Act	Act	VegetalMass_Avg	14	2
LOC100498497	Chr04	48700678	48700828	Rep	Act	Ventral_MZ_Avg,Lateral_MZ_Avg	12	14
LOC101730541	Chr03	116784885	116785035	Act	Rep	Not Enriched in Gastrula Dissections	10	0
LOC101734297-like	Chr04	6010829	6010979	Act	Rep	VegetalMass_Avg	12	3
LOC101734297-like	Chr04	6012411	6012561	Act	Rep	VegetalMass_Avg	12	1
LOC101734297-like	Chr04	6014708	6014858	Act	Rep	VegetalMass_Avg	11	6
lrat	Chr01	45139105	45139255	Act	Act	Dorsal_MZ_Avg	3	4
lrrc36	Chr04	26183229	26183379	Rep	Rep	Not Enriched in Gastrula Dissections	18	11
mafb	Chr10	32338701	32338851	Act	Rep	Not Enriched in Gastrula Dissections	10	0
mcf2l	Chr02	112574061	112574211	Act	Act	VegetalMass_Avg	9	5
mcf2l	Chr02	112584966	112585116	Act	Act	VegetalMass_Avg	11	8
mcf2l	Chr02	112611313	112611463	Act	Act	VegetalMass_Avg	9	7
mcf2l	Chr02	112619403	112619553	Act	Act	VegetalMass_Avg	13	3
misp	Chr01	81963360	81963510	Rep	Act	Dorsal_MZ_Avg	7	4
neurog3	Chr07	51828682	51828832	Act	Act	Dorsal_MZ_Avg	7	1
neurog3	Chr07	51839811	51839961	Act	Act	Dorsal_MZ_Avg	5	3
neurog3	Chr07	51841500	51841650	Act	Act	Dorsal_MZ_Avg	12	7
neurog3	Chr07	51851367	51851517	Act	Act	Dorsal_MZ_Avg	14	1
nkx2-8	Chr08	88253294	88253444	Act	Act	Dorsal_MZ_Avg	8	0
nkx2-8	Chr08	88254398	88254548	Act	Act	Dorsal_MZ_Avg	4	3
nkx2-8	Chr08	88261825	88261975	Act	Act	Dorsal_MZ_Avg	3	1
nkx2-8	Chr08	88270938	88271088	Act	Act	Dorsal_MZ_Avg	9	1
nodal1	Chr03	121799280	121799430	Rep	Act	VegetalMass_Avg	3	1
nt5e	Chr05	87523320	87523470	Act	Act	Not Enriched in Gastrula Dissections	12	8
nt5e	Chr05	87530347	87530497	Act	Act	Not Enriched in Gastrula Dissections	7	0
ntn3	Chr09	16097665	16097815	Act	Act	VegetalMass_Avg	8	1
ntn3	Chr09	16122413	16122563	Act	Act	VegetalMass_Avg	1	1
ntn3	Chr09	16125654	16125804	Act	Act	VegetalMass_Avg	8	2
ntn3	Chr09	16134361	16134511	Act	Act	VegetalMass_Avg	4	3
ntn3	Chr09	16136120	16136270	Act	Act	VegetalMass_Avg	5	2
osr1	Chr05	138462494	138462644	Act	Act	VegetalMass_Avg	11	4
osr1	Chr05	138464404	138464554	Act	Act	VegetalMass_Avg	4	3
osr1	Chr05	138520826	138520976	Act	Act	VegetalMass_Avg	6	0
osr1	Chr05	138527182	138527332	Act	Act	VegetalMass_Avg	5	1
osr1	Chr05	138528598	138528748	Act	Act	VegetalMass_Avg	1	1
osr1	Chr05	138704888	138705038	Act	Act	VegetalMass_Avg	5	0
palm	Chr01	82016694	82016844	Rep	Act	Dorsal_MZ_Avg	6	0
palm	Chr01	82025499	82025649	Rep	Act	Dorsal_MZ_Avg	9	1
pappa	Chr08	13817883	13818033	Rep	Act	Not Enriched in Gastrula Dissections	11	6
pappa	Chr08	13823683	13823833	Rep	Act	Not Enriched in Gastrula Dissections	6	0
pappa	Chr08	13839817	13839967	Rep	Act	Not Enriched in Gastrula Dissections	6	6
pcdh9	Chr02	124845131	124845281	Rep	Act	VegetalMass_Avg	18	0
pcdh9	Chr02	124917251	124917401	Rep	Act	VegetalMass_Avg	7	2
pdp2	Chr04	69418896	69419046	Rep	Act	Dorsal_MZ_Avg	7	1
pgp	Chr09	13532552	13532702	Act	Rep	VegetalMass_Avg	5	1
pitx1	Chr03	16723895	16724045	Rep	Act	VegetalMass_Avg	13	0
pitx1	Chr03	16904384	16904534	Rep	Act	VegetalMass_Avg	8	6
plscr2	Chr07	39401858	39402008	Rep	Act	Not Enriched in Gastrula Dissections	3	0
pou4f1.2	Chr08	43965097	43965247	Act	Act	AnimalCap_Avg	6	0
prdm8	Chr01	76494797	76494947	Act	Act	VegetalMass_Avg	15	6
prdm8	Chr01	76496056	76496206	Act	Act	VegetalMass_Avg	14	1
rasd1	Chr09	9924246	9924396	Act	Rep	VegetalMass_Avg	28	2
ripply2.1	Chr05	81148021	81148171	Rep	Act	Dorsal_MZ_Avg	12	5
ripply2.1	Chr05	81150256	81150406	Rep	Act	Dorsal_MZ_Avg	5	1
rspo2	Chr06	116500894	116501044	Rep	Act	VegetalMass_Avg	6	6
rspo2	Chr06	116501940	116502090	Rep	Act	VegetalMass_Avg	4	1
rspo2	Chr06	116530314	116530464	Rep	Act	VegetalMass_Avg	8	1
rspo2	Chr06	116532581	116532731	Rep	Act	VegetalMass_Avg	10	1
sidt1	scaffold_85	146918	147068	Rep	Act	Not Enriched in Gastrula Dissections	14	2
six1	Chr08	82159111	82159261	Act	Act	VegetalMass_Avg	3	0
six1	Chr08	82165644	82165794	Act	Act	VegetalMass_Avg	0	0
sla	Chr06	126770783	126770933	Act	Act	Dorsal_MZ_Avg,VegetalMass_Avg	36	1
sla	Chr06	126780338	126780488	Act	Act	Dorsal_MZ_Avg,VegetalMass_Avg	9	2
slc23a2	Chr03	111197398	111197548	Act	Act	Not Enriched in Gastrula Dissections	10	1
slc23a2	Chr03	111221870	111222020	Act	Act	Not Enriched in Gastrula Dissections	7	3
slc5a8	Chr03	39261676	39261826	Act	Act	Dorsal_MZ_Avg,VegetalMass_Avg	6	2
slc5a8	Chr03	39262241	39262391	Act	Act	Dorsal_MZ_Avg,VegetalMass_Avg	6	3
slc5a8	Chr03	39265981	39266131	Act	Act	Dorsal_MZ_Avg,VegetalMass_Avg	17	4
slc5a8	Chr03	39269400	39269550	Act	Act	Dorsal_MZ_Avg,VegetalMass_Avg	9	7
socs3	Chr10	23175522	23175672	Rep	Rep	Not Enriched in Gastrula Dissections	7	8
sox17a	Chr06	100208056	100208206	Rep	Act	VegetalMass_Avg	14	3
sox17a	Chr06	100254676	100254826	Rep	Act	VegetalMass_Avg	1	14
sox17a	Chr06	100258994	100259144	Rep	Act	VegetalMass_Avg	2	0
sox17a	Chr06	100274199	100274349	Rep	Act	VegetalMass_Avg	2	1
sox17a	Chr06	100277759	100277909	Rep	Act	VegetalMass_Avg	1	1
sox17a	Chr06	100279165	100279315	Rep	Act	VegetalMass_Avg	2	0
sox21	Chr02	119131735	119131885	Act	Act	Not Enriched in Gastrula Dissections	12	2
sox21	Chr02	119165317	119165467	Act	Act	Not Enriched in Gastrula Dissections	11	9
sox21	Chr02	119186439	119186589	Act	Act	Not Enriched in Gastrula Dissections	8	3
sox21	Chr02	119216553	119216703	Act	Act	Not Enriched in Gastrula Dissections	7	2
sox21	Chr02	119228034	119228184	Act	Act	Not Enriched in Gastrula Dissections	6	9
st6galnac4	Chr08	2584195	2584345	Act	Act	Dorsal_MZ_Avg,VegetalMass_Avg	18	2
vash2	Chr05	10504913	10505063	Act	Rep	Ventral_MZ_Avg	2	2
vash2	Chr05	10532640	10532790	Act	Rep	Ventral_MZ_Avg	18	0
ventx3.1	Chr07	18619878	18620028	Act	Rep	VegetalMass_Avg	11	0
ventx3.1	Chr07	18623139	18623289	Act	Rep	VegetalMass_Avg	10	0
wnt11	Chr02	169162248	169162398	Act	Act	VegetalMass_Avg	21	1
