## Supplemental Table6_ChIP_Primers for "Sox17 and β-catenin co-occupy Wnt-responsive enhancers to govern the endodermal gene regulatory network"

### Sheet: Probe Synthesis table
gene name	clone	vector	lineration enzyme , antisense RNA synthesis enzyme
admp	TGas008i18	pCS107	EcoR1, T7
admp2	TGas077h05	pCS107	ClaI, T7
dkk1	TGas001o11	pCS107	EcoR1, T7
follistatin	TGas055f04	pCS107	ClaI, T7
foxa1	TNeu062i17	pCS107	EcoR1, T7
gata4	TNeu111a24	pCS107	EcoR1, T7
gdf3 (derrierre)	TGas141d11	pCS107	EcoR1, T7
gdf6	TGas137g21	pCS107	EcoR1, T7
dhh	TNeu123e04	pCS107	NdeI, T7
hnf1b	TNeu141k07	pCS107	BamHI, T7
islet1	TNeu126k03	pCS107	EcoR1, T7
lhx5	TGas054k10	pCS107	BamHI, T7
mix1	TGas071m08	pCS107	BamHI, T7
nodal1 (xnr1)	TGas124h10	pCS107	HinD3, T7
nodal3.1 (xnr3)	nodal3.1-HAR53	pCS107	HinD3, T7
nr1h5 (for1)	laevis For1/nr1h5	pBluescript SK (-)	NotI, T7
osr1	TNeu035b21	pCS107	EcoR1, T7
otx2	TGas119l09	pCS107	EcoR1, T7
six1	TGas043i21	pCS107	ClaI, T7
slc5a8 (vito)	TNeu032m21	pCS107	EcoRI, T7
sox17a	TGas107m23	pCS107	HinD3, T7
sox17b	TGas121m01	pCS107	HinD3, T7
tfap2a	TNeu066o21	pCS107	ClaI, T7
ventx3.1	MXT1765-202751474	pCMV-Sport6	EcoRI, T7
wnt8a	TNeu118d19	pCS107	EcoR1, T7

### Sheet: ChIP-qPCR primers
Name	Sequence	Reference
Fwd_odc1	GTGCACGCCTGAATTCTTTCT	Nakamura et al, 2016
Rev_odc1	GGCTCAGCAATGATGGTCACT
Fwd_eef1a1 +2kb	CCAGATGCAAGTGGTCAAGA	Charney et al, 2017
Rev_eef1a1 +2kb	GCTACAACCCAGCGACTGTT
Fwd_Hoxd1 NC	GTACCACATAGCAACCAATCAG	Nakamura et al, 2016
Rev_Hoxd1 NC	GGCTGCATGCATGGCAAATC
six1 -1kb FWD	CTTATCTCTGAGCCTCCAGT
six1 -1kb REV	GCACACCTTGTTTGAAAGC
dkk1 -10kb FWD	CGTGCAAACGACATTGTAAG
dkk1 -10kb REV	GCTCAGCACATTCATCTAGT
dkk1 -12kb FWD	AGGAGTCGAGTCAAGAGAAG
dkk1 -12kb REV	AGACACCGGCTGATTCTAA
gli1 +7.5kb FWD	CTGTCCTTCAGGCACATAAC
gli1 +7.5kb REV	AGCTCTGTAGCACCTCTAAT
lhx5 TSS FWD	CCCAAACACCAAGGTAAATAAACT
lhx5 TSS REV	GGTGTTTCACATGCAGATTCAG
gtse1-7.7FWD	CAGTGGCCCTCTAGCAATTA
gtse1-7.7REV	TGCTCATCTTCTACTGTGTAGTC
mycl_FWD	GCACCTACAACTAGCCGATAGA
mycl_REV	ATTGGTTGCCATGGGTAACTG
Fwd_odc1_2	AATTAACAGTGGGTTGGTAGG
Rev_odc1_2	AGTCCCAACAAGGCAAATAG
hnf1b_sox17 FWD	GAGTTGGCTGGTGTGTAGATTA
hnf1b_sox17 REV	AGTGAAAGGCCAAAGAGAGTAG
foxa1_sox17 FWD	CCCAGCTCTGTGGAACAAT
foxa1_sox17 REV	ACTTGCACATCTGCAGTTAAAG
foxa2_sox17 FWD	GCAGGACACGCTAAGTAGTTTA
foxa2_sox17 REV	GAAGGAGAATGGGAGCAAAGA
slc5a8_sox17 FWD	GCCAGGGTAAATCATGGTAAAG
slc5a8_sox17 REV	GTATCTGCTGCCTATGTGTTTG
sox17a -76kb FWD	TGTCAATGGCACCTAATACAA
sox17a -76kb REV	CAACCCAGGTGGATGAATG
nodal +2.4kb FWD	GTCTCCTTGGCTCATTGTT
nodal +2.4kb REV	GTAGACAAACAGCAGGAAGT
